# The development of ovine gastric and intestinal organoids for studying ruminant host-pathogen interactions

**DOI:** 10.1101/2021.06.30.450542

**Authors:** David Smith, Daniel R. G. Price, Alison Burrells, Marc N. Faber, Katie A. Hildersley, Cosmin Chintoan-Uta, Ambre F. Chapuis, Mark Stevens, Karen Stevenson, Stewart T. G. Burgess, Elisabeth A. Innes, Alasdair J. Nisbet, Tom N. McNeilly

## Abstract

Gastrointestinal (GI) infections in sheep have significant implications for animal health, welfare and productivity, as well as being a source of zoonotic pathogens. Interactions between pathogens and epithelial cells at the mucosal surface play a key role in determining the outcome of GI infections; however, the inaccessibility of the GI tract *in vivo* significantly limits the ability to study such interactions in detail. We therefore developed ovine epithelial organoids representing physiologically important gastric and intestinal sites of infection, specifically the abomasum (analogous to the stomach in monogastrics) and ileum. We show that both abomasal and ileal organoids form self-organising three-dimensional structures with a single epithelial layer and a central lumen that are stable in culture over serial passage. We performed RNA-seq analysis on abomasal and ileal tissue from multiple animals and on organoids across multiple passages and show the transcript profile of both abomasal and ileal organoids cultured under identical conditions are reflective of the tissue from which they were derived and that the transcript profile in organoids is stable over at least five serial passages. In addition, we demonstrate that the organoids can be successfully cryopreserved and resuscitated, allowing long-term storage of organoid lines, thereby reducing the number of animals required as a source of tissue. We also report the first published observations of a helminth infecting gastric and intestinal organoids by challenge with the sheep parasitic nematode *Teladorsagia circumcincta*, demonstrating the utility of these organoids for pathogen co-culture experiments. Finally, the polarity in the abomasal and ileal organoids can be inverted to make the apical surface directly accessible to pathogens or their products, here shown by infection of apical-out organoids with the zoonotic enteric bacterial pathogen *Salmonella enterica* serovar Typhimurium. In summary, we report a simple and reliable *in vitro* culture system for generation and maintenance of small ruminant intestinal and gastric organoids. In line with 3Rs principals, use of such organoids will reduce and replace animals in host-pathogen research.
