## Supplemental File 1 for "The development of ovine gastric and intestinal organoids for studying ruminant host-pathogen interactions"

### Sheet: omicsbox_export
ID	Ovine Sequence ID	Sequence Description
1	ENSOART00000010193.1	mucin-5AC
2	ENSOART00000005310.1	potassium-transporting ATPase alpha chain 1
3	ENSOART00000021194.1	chymosin
4	ENSOART00000013366.1	gastric intrinsic factor
5	ENSOART00000022204.1	lysozyme C, milk isozyme
6	ENSOART00000008385.1	claudin-18 isoform X2
7	ENSOART00000005108.1	FXYD domain-containing ion transport regulator 3
8	ENSOART00000012541.1	Appetite-regulating hormone
9	ENSOART00000021614.1	gastrokine-2
10	ENSOART00000021611.1	gastrokine-1
11	ENSOART00000011657.1	trefoil factor 1
12	ENSOART00000013102.1	pepsin A
13	ENSOART00000020336.1	potassium-transporting ATPase subunit beta
14	ENSOART00000020248.1	prostaglandin-H2 D-isomerase
15	ENSOART00000007866.1	HLA class II histocompatibility antigen gamma chain isoform X1
16	ENSOART00000005140.1	regakine-1-like
17	ENSOART00000000913.1	immunoglobulin gamma-1 chain F7-299
18	ENSOART00000009954.1	IgG3 heavy chain constant region
19	ENSOART00000010320.1	phospholipase A2, membrane associated
20	ENSOART00000005406.1	C-C motif chemokine 5
21	ENSOART00000013546.1	immunoglobulin V lambda chain
22	ENSOART00000002273.1	immunoglobulin heavy chain variable region
23	ENSOART00000013685.1	immunoglobulin lambda-1 light chain-like isoform X1
24	ENSOART00000012614.1	immunoglobulin J chain
25	ENSOART00000009652.1	IgA constant region
26	ENSOART00000022207.1	lysozyme
27	ENSOART00000022258.1	lysozyme
28	ENSOART00000009251.1	C-X-C motif chemokine 17
29	ENSOART00000000775.1	proline-rich acidic protein 1
30	ENSOART00000014430.1	gastrotropin
31	ENSOART00000022245.1	lysozyme C, intestinal isozyme
32	ENSOART00000017793.1	fatty acid-binding protein, intestinal
33	ENSOART00000022197.1	guanylin
34	ENSOART00000010377.1	serine protease inhibitor Kazal-type 4
35	ENSOART00000014970.1	galectin-2 isoform X1
36	ENSOART00000004109.1	serine protease inhibitor Kazal-type 1
37	ENSOART00000007538.1	hCG2042068, isoform CRA_a
38	ENSOART00000011337.1	protein GPR15L
39	ENSOART00000006919.1	lingual antimicrobial peptide
40	ENSOART00000006999.1	lingual antimicrobial peptide
